# A Comprehensive Roadmap of Human Placental Development *in vitro*

**DOI:** 10.1101/2022.04.07.487558

**Authors:** Jaroslav Slamecka, Carlos A. Tristan, Seungmi Ryu, Pei-Hsuan Chu, Claire Weber, Tao Deng, Yeliz Gedik, Pinar Ormanoglu, Sam Michael, Ty C. Voss, Anton Simeonov, Ilyas Singeç

**Author notes:** Correspondence: Dr. Ilyas Singeç, NIH National Center for Advancing Translational Sciences (NCATS) Stem Cell Translation Laboratory (SCTL), NIH Regenerative Medicine Program 9800 Medical Center Drive Rockville, MD 20850, USA.

## Abstract

Human pluripotent stem cells (hPSCs) represent a powerful model system to study early developmental processes. However, lineage specification into trophectoderm (TE) remains poorly understood and access to well-characterized placental cells for biomedical research is limited, largely depending on fetal tissues or cancer cell lines. Here, we developed novel strategies enabling highly efficient TE specification that generates cytotrophoblast (CTB) and multinucleated primary syncytiotrophoblast (STB) followed by establishment of trophoblast stem cells (TSCs) capable of differentiating into extravillous trophoblast (EVT) and STB after long-term expansion. We confirmed stepwise induction of lineage- and cell-type-specific genes and substantiated typical features of placental cells using morphological, biochemical, integrated multi-omics, and single-cell analyses. Our data provide conclusive evidence that conventional hPSCs can be directly and exclusively converted into TE, thereby providing an unlimited source of diverse placental cell types suitable for a broad range of biomedical applications.
