## Supplementary Table 1 for "A Comprehensive Roadmap of Human Placental Development *in vitro*"

### Sheet: Human
Accession No.	Protein Name	emPAI
		H9 ESC	H9-TE
1433B_HUMAN	14-3-3 protein beta/alpha OS=Homo sapiens OX=9606 GN=YWHAB PE=1 SV=3	0.41	0.68
1433E_HUMAN	14-3-3 protein epsilon OS=Homo sapiens OX=9606 GN=YWHAE PE=1 SV=1	0.94	0.65
1433G_HUMAN	14-3-3 protein gamma OS=Homo sapiens OX=9606 GN=YWHAG PE=1 SV=2	0.67
1433Z_HUMAN	14-3-3 protein zeta/delta OS=Homo sapiens OX=9606 GN=YWHAZ PE=1 SV=1	0.69
3BP2_HUMAN	SH3 domain-binding protein 2 OS=Homo sapiens OX=9606 GN=SH3BP2 PE=1 SV=2		0.08
4F2_HUMAN	4F2 cell-surface antigen heavy chain OS=Homo sapiens OX=9606 GN=SLC3A2 PE=1 SV=3	0.15	0.07
7B2_HUMAN	Neuroendocrine protein 7B2 OS=Homo sapiens OX=9606 GN=SCG5 PE=1 SV=2	0.23
A4_HUMAN	Amyloid-beta A4 protein OS=Homo sapiens OX=9606 GN=APP PE=1 SV=3	0.06
AAAT_HUMAN	Neutral amino acid transporter B(0) OS=Homo sapiens OX=9606 GN=SLC1A5 PE=1 SV=2	0.19
ABCA7_HUMAN	ATP-binding cassette sub-family A member 7 OS=Homo sapiens OX=9606 GN=ABCA7 PE=1 SV=3		0.02
ACSL1_HUMAN	Long-chain-fatty-acid--CoA ligase 1 OS=Homo sapiens OX=9606 GN=ACSL1 PE=1 SV=1	0.07	0.07
ACSM5_HUMAN	Acyl-coenzyme A synthetase ACSM5, mitochondrial OS=Homo sapiens OX=9606 GN=ACSM5 PE=1 SV=2	0.08
ACTB_HUMAN	Actin, cytoplasmic 1 OS=Homo sapiens OX=9606 GN=ACTB PE=1 SV=1	5.47	1.54
ACTBL_HUMAN	Beta-actin-like protein 2 OS=Homo sapiens OX=9606 GN=ACTBL2 PE=1 SV=2	0.59	0.26
ACTC_HUMAN	Actin, alpha cardiac muscle 1 OS=Homo sapiens OX=9606 GN=ACTC1 PE=1 SV=1	1.84
ACTN1_HUMAN	Alpha-actinin-1 OS=Homo sapiens OX=9606 GN=ACTN1 PE=1 SV=2	0.21	0.27
ACTN2_HUMAN	Alpha-actinin-2 OS=Homo sapiens OX=9606 GN=ACTN2 PE=1 SV=1	0.05	0.15
ACTN3_HUMAN	Alpha-actinin-3 OS=Homo sapiens OX=9606 GN=ACTN3 PE=1 SV=2	0.05	0.10
ACTN4_HUMAN	Alpha-actinin-4 OS=Homo sapiens OX=9606 GN=ACTN4 PE=1 SV=2		0.26
ADT2_HUMAN	ADP/ATP translocase 2 OS=Homo sapiens OX=9606 GN=SLC25A5 PE=1 SV=7	0.16
AFF3_HUMAN	AF4/FMR2 family member 3 OS=Homo sapiens OX=9606 GN=AFF3 PE=1 SV=2	0.04
AGAP2_HUMAN	Arf-GAP with GTPase, ANK repeat and PH domain-containing protein 2 OS=Homo sapiens OX=9606 GN=AGAP2 PE=1 SV=2		0.04
AGRIN_HUMAN	Agrin OS=Homo sapiens OX=9606 GN=AGRN PE=1 SV=5		0.02
AHNK_HUMAN	Neuroblast differentiation-associated protein AHNAK OS=Homo sapiens OX=9606 GN=AHNAK PE=1 SV=2	0.01
AKIR1_HUMAN	Akirin-1 OS=Homo sapiens OX=9606 GN=AKIRIN1 PE=1 SV=1		0.25
ALDOA_HUMAN	Fructose-bisphosphate aldolase A OS=Homo sapiens OX=9606 GN=ALDOA PE=1 SV=2	0.45	0.64
ALDOC_HUMAN	Fructose-bisphosphate aldolase C OS=Homo sapiens OX=9606 GN=ALDOC PE=1 SV=2	0.13	0.13
AMGO3_HUMAN	Amphoterin-induced protein 3 OS=Homo sapiens OX=9606 GN=AMIGO3 PE=2 SV=1		0.09
AMPE_HUMAN	Glutamyl aminopeptidase OS=Homo sapiens OX=9606 GN=ENPEP PE=1 SV=3	0.05	0.05
ANCHR_HUMAN	Abscission/NoCut checkpoint regulator OS=Homo sapiens OX=9606 GN=ZFYVE19 PE=1 SV=3		0.10
ANGL8_HUMAN	Angiopoietin-like protein 8 OS=Homo sapiens OX=9606 GN=ANGPTL8 PE=1 SV=1		0.25
ANS4B_HUMAN	Ankyrin repeat and SAM domain-containing protein 4B OS=Homo sapiens OX=9606 GN=ANKS4B PE=1 SV=2	0.11
ANXA1_HUMAN	Annexin A1 OS=Homo sapiens OX=9606 GN=ANXA1 PE=1 SV=2		0.46
ANXA2_HUMAN	Annexin A2 OS=Homo sapiens OX=9606 GN=ANXA2 PE=1 SV=2		2.11
ANXA3_HUMAN	Annexin A3 OS=Homo sapiens OX=9606 GN=ANXA3 PE=1 SV=3		0.31
ANXA5_HUMAN	Annexin A5 OS=Homo sapiens OX=9606 GN=ANXA5 PE=1 SV=2		0.31
APCL_HUMAN	Adenomatous polyposis coli protein 2 OS=Homo sapiens OX=9606 GN=APC2 PE=1 SV=1	0.02
APOB_HUMAN	Apolipoprotein B-100 OS=Homo sapiens OX=9606 GN=APOB PE=1 SV=2		0.01
APOE_HUMAN	Apolipoprotein E OS=Homo sapiens OX=9606 GN=APOE PE=1 SV=1	2.35	2.35
AR13B_HUMAN	ADP-ribosylation factor-like protein 13B OS=Homo sapiens OX=9606 GN=ARL13B PE=1 SV=1		0.11
ARGAL_HUMAN	Rho guanine nucleotide exchange factor 10-like protein OS=Homo sapiens OX=9606 GN=ARHGEF10L PE=1 SV=3	0.04
ARHG8_HUMAN	Neuroepithelial cell-transforming gene 1 protein OS=Homo sapiens OX=9606 GN=NET1 PE=1 SV=1	0.08
ARHGG_HUMAN	Rho guanine nucleotide exchange factor 16 OS=Homo sapiens OX=9606 GN=ARHGEF16 PE=1 SV=1	0.06
ARL5C_HUMAN	Putative ADP-ribosylation factor-like protein 5C OS=Homo sapiens OX=9606 GN=ARL5C PE=3 SV=4		0.27
ARPC3_HUMAN	Actin-related protein 2/3 complex subunit 3 OS=Homo sapiens OX=9606 GN=ARPC3 PE=1 SV=3		0.26
ASXL3_HUMAN	Putative Polycomb group protein ASXL3 OS=Homo sapiens OX=9606 GN=ASXL3 PE=2 SV=3	0.02
ATG3_HUMAN	Ubiquitin-like-conjugating enzyme ATG3 OS=Homo sapiens OX=9606 GN=ATG3 PE=1 SV=1	0.15
ATPA_HUMAN	ATP synthase subunit alpha, mitochondrial OS=Homo sapiens OX=9606 GN=ATP5A1 PE=1 SV=1	0.18
ATPB_HUMAN	ATP synthase subunit beta, mitochondrial OS=Homo sapiens OX=9606 GN=ATP5B PE=1 SV=3	0.19
ATPO_HUMAN	ATP synthase subunit O, mitochondrial OS=Homo sapiens OX=9606 GN=ATP5O PE=1 SV=1	0.23
ATRN_HUMAN	Attractin OS=Homo sapiens OX=9606 GN=ATRN PE=1 SV=2	0.03
B3GN6_HUMAN	Acetylgalactosaminyl-O-glycosyl-glycoprotein beta-1,3-N-acetylglucosaminyltransferase OS=Homo sapiens OX=9606 GN=B3GNT6 PE=1 SV=2	0.12	0.12
B3GN7_HUMAN	UDP-GlcNAc:betaGal beta-1,3-N-acetylglucosaminyltransferase 7 OS=Homo sapiens OX=9606 GN=B3GNT7 PE=2 SV=1	0.11
B4GA1_HUMAN	Beta-1,4-glucuronyltransferase 1 OS=Homo sapiens OX=9606 GN=B4GAT1 PE=1 SV=1	0.23
B4GT1_HUMAN	Beta-1,4-galactosyltransferase 1 OS=Homo sapiens OX=9606 GN=B4GALT1 PE=1 SV=5		0.12
B4GT3_HUMAN	Beta-1,4-galactosyltransferase 3 OS=Homo sapiens OX=9606 GN=B4GALT3 PE=1 SV=2		0.12
B4GT5_HUMAN	Beta-1,4-galactosyltransferase 5 OS=Homo sapiens OX=9606 GN=B4GALT5 PE=2 SV=1		0.11
BASI_HUMAN	Basigin OS=Homo sapiens OX=9606 GN=BSG PE=1 SV=2	0.12
BCAT1_HUMAN	Branched-chain-amino-acid aminotransferase, cytosolic OS=Homo sapiens OX=9606 GN=BCAT1 PE=1 SV=3	0.12
BGAL_HUMAN	Beta-galactosidase OS=Homo sapiens OX=9606 GN=GLB1 PE=1 SV=2		0.14
BIP_HUMAN	Endoplasmic reticulum chaperone BiP OS=Homo sapiens OX=9606 GN=HSPA5 PE=1 SV=2		0.07
BPIB1_HUMAN	BPI fold-containing family B member 1 OS=Homo sapiens OX=9606 GN=BPIFB1 PE=1 SV=1	0.10
BSN_HUMAN	Protein bassoon OS=Homo sapiens OX=9606 GN=BSN PE=1 SV=4		0.01
BZW1_HUMAN	Basic leucine zipper and W2 domain-containing protein 1 OS=Homo sapiens OX=9606 GN=BZW1 PE=1 SV=1	0.11	0.11
C2C4B_HUMAN	C2 calcium-dependent domain-containing protein 4B OS=Homo sapiens OX=9606 GN=C2CD4B PE=2 SV=1	0.13
CAC1G_HUMAN	Voltage-dependent T-type calcium channel subunit alpha-1G OS=Homo sapiens OX=9606 GN=CACNA1G PE=1 SV=3		0.02
CAC1S_HUMAN	Voltage-dependent L-type calcium channel subunit alpha-1S OS=Homo sapiens OX=9606 GN=CACNA1S PE=1 SV=4	0.02
CAPZB_HUMAN	F-actin-capping protein subunit beta OS=Homo sapiens OX=9606 GN=CAPZB PE=1 SV=4	0.17
CAR10_HUMAN	Caspase recruitment domain-containing protein 10 OS=Homo sapiens OX=9606 GN=CARD10 PE=1 SV=2		0.04
CATC_HUMAN	Dipeptidyl peptidase 1 OS=Homo sapiens OX=9606 GN=CTSC PE=1 SV=2	0.21
CAZA3_HUMAN	F-actin-capping protein subunit alpha-3 OS=Homo sapiens OX=9606 GN=CAPZA3 PE=1 SV=2		0.16
CBPE_HUMAN	Carboxypeptidase E OS=Homo sapiens OX=9606 GN=CPE PE=1 SV=1	0.10
CC141_HUMAN	Coiled-coil domain-containing protein 141 OS=Homo sapiens OX=9606 GN=CCDC141 PE=1 SV=2		0.03
CC14C_HUMAN	Dual specificity protein phosphatase CDC14C OS=Homo sapiens OX=9606 GN=CDC14C PE=2 SV=3	0.10
CCD17_HUMAN	Coiled-coil domain-containing protein 17 OS=Homo sapiens OX=9606 GN=CCDC17 PE=1 SV=2	0.07
CDAN1_HUMAN	Codanin-1 OS=Homo sapiens OX=9606 GN=CDAN1 PE=1 SV=4	0.04
CDHR1_HUMAN	Cadherin-related family member 1 OS=Homo sapiens OX=9606 GN=CDHR1 PE=1 SV=2	0.05	0.05
CDR2_HUMAN	Cerebellar degeneration-related protein 2 OS=Homo sapiens OX=9606 GN=CDR2 PE=1 SV=2	0.10
CEP63_HUMAN	Centrosomal protein of 63 kDa OS=Homo sapiens OX=9606 GN=CEP63 PE=1 SV=1		0.06
CFA52_HUMAN	Cilia- and flagella-associated protein 52 OS=Homo sapiens OX=9606 GN=CFAP52 PE=1 SV=3		0.07
CGB1_HUMAN	Choriogonadotropin subunit beta variant 1 OS=Homo sapiens OX=9606 GN=CGB1 PE=2 SV=3		1.03
CH60_HUMAN	60 kDa heat shock protein, mitochondrial OS=Homo sapiens OX=9606 GN=HSPD1 PE=1 SV=2	0.38	0.08
CLAP2_HUMAN	CLIP-associating protein 2 OS=Homo sapiens OX=9606 GN=CLASP2 PE=1 SV=2		0.04
CLCF1_HUMAN	Cardiotrophin-like cytokine factor 1 OS=Homo sapiens OX=9606 GN=CLCF1 PE=1 SV=1		0.21
CLH1_HUMAN	Clathrin heavy chain 1 OS=Homo sapiens OX=9606 GN=CLTC PE=1 SV=5	0.03
CLIC1_HUMAN	Chloride intracellular channel protein 1 OS=Homo sapiens OX=9606 GN=CLIC1 PE=1 SV=4	0.20
CLIC4_HUMAN	Chloride intracellular channel protein 4 OS=Homo sapiens OX=9606 GN=CLIC4 PE=1 SV=4	0.66
CLUS_HUMAN	Clusterin OS=Homo sapiens OX=9606 GN=CLU PE=1 SV=1	0.10	0.10
CN37_HUMAN	2',3'-cyclic-nucleotide 3'-phosphodiesterase OS=Homo sapiens OX=9606 GN=CNP PE=1 SV=2	0.11
CNTD2_HUMAN	Cyclin N-terminal domain-containing protein 2 OS=Homo sapiens OX=9606 GN=CNTD2 PE=2 SV=2		0.16
CO1A2_HUMAN	Collagen alpha-2(I) chain OS=Homo sapiens OX=9606 GN=COL1A2 PE=1 SV=7		0.21
CO3A1_HUMAN	Collagen alpha-1(III) chain OS=Homo sapiens OX=9606 GN=COL3A1 PE=1 SV=4		0.19
CO5A2_HUMAN	Collagen alpha-2(V) chain OS=Homo sapiens OX=9606 GN=COL5A2 PE=1 SV=3		0.07
CO6A1_HUMAN	Collagen alpha-1(VI) chain OS=Homo sapiens OX=9606 GN=COL6A1 PE=1 SV=3	0.72
COF1_HUMAN	Cofilin-1 OS=Homo sapiens OX=9606 GN=CFL1 PE=1 SV=3	0.68	0.68
COR1C_HUMAN	Coronin-1C OS=Homo sapiens OX=9606 GN=CORO1C PE=1 SV=1		0.10
COX20_HUMAN	Cytochrome c oxidase assembly protein COX20, mitochondrial OS=Homo sapiens OX=9606 GN=COX20 PE=1 SV=2	0.43
CP135_HUMAN	Centrosomal protein of 135 kDa OS=Homo sapiens OX=9606 GN=CEP135 PE=1 SV=2		0.04
CP250_HUMAN	Centrosome-associated protein CEP250 OS=Homo sapiens OX=9606 GN=CEP250 PE=1 SV=2	0.02	0.02
CQ113_HUMAN	Transmembrane protein C17orf113 OS=Homo sapiens OX=9606 GN=C17orf113 PE=3 SV=1		0.07
CRCC2_HUMAN	Putative ciliary rootlet coiled-coil protein 2 OS=Homo sapiens OX=9606 GN=CROCC2 PE=5 SV=3		0.03
CROCC_HUMAN	Rootletin OS=Homo sapiens OX=9606 GN=CROCC PE=1 SV=1	0.02	0.02
CSAD_HUMAN	Cysteine sulfinic acid decarboxylase OS=Homo sapiens OX=9606 GN=CSAD PE=1 SV=2		0.09
CSTN1_HUMAN	Calsyntenin-1 OS=Homo sapiens OX=9606 GN=CLSTN1 PE=1 SV=1	0.14	0.05
CTTB2_HUMAN	Cortactin-binding protein 2 OS=Homo sapiens OX=9606 GN=CTTNBP2 PE=1 SV=1		0.03
CXA4_HUMAN	Gap junction alpha-4 protein OS=Homo sapiens OX=9606 GN=GJA4 PE=1 SV=3	0.14
CY1_HUMAN	Cytochrome c1, heme protein, mitochondrial OS=Homo sapiens OX=9606 GN=CYC1 PE=1 SV=3	0.15
CYTC_HUMAN	Cystatin-C OS=Homo sapiens OX=9606 GN=CST3 PE=1 SV=1	0.36	1.49
DC8L1_HUMAN	DDB1- and CUL4-associated factor 8-like protein 1 OS=Homo sapiens OX=9606 GN=DCAF8L1 PE=2 SV=1		0.08
DDX21_HUMAN	Nucleolar RNA helicase 2 OS=Homo sapiens OX=9606 GN=DDX21 PE=1 SV=5		0.06
DDX53_HUMAN	Probable ATP-dependent RNA helicase DDX53 OS=Homo sapiens OX=9606 GN=DDX53 PE=1 SV=3	0.07
DERL1_HUMAN	Derlin-1 OS=Homo sapiens OX=9606 GN=DERL1 PE=1 SV=1		0.18
DEST_HUMAN	Destrin OS=Homo sapiens OX=9606 GN=DSTN PE=1 SV=3		0.30
DHR12_HUMAN	Dehydrogenase/reductase SDR family member 12 OS=Homo sapiens OX=9606 GN=DHRS12 PE=2 SV=2	0.15	0.15
DIP2A_HUMAN	Disco-interacting protein 2 homolog A OS=Homo sapiens OX=9606 GN=DIP2A PE=1 SV=2	0.03	0.03
DJB14_HUMAN	DnaJ homolog subfamily B member 14 OS=Homo sapiens OX=9606 GN=DNAJB14 PE=1 SV=1		0.12
DLL1_HUMAN	Delta-like protein 1 OS=Homo sapiens OX=9606 GN=DLL1 PE=1 SV=2	0.06
DPYL2_HUMAN	Dihydropyrimidinase-related protein 2 OS=Homo sapiens OX=9606 GN=DPYSL2 PE=1 SV=1	0.08
DPYL5_HUMAN	Dihydropyrimidinase-related protein 5 OS=Homo sapiens OX=9606 GN=DPYSL5 PE=1 SV=1	0.08
DSG2_HUMAN	Desmoglein-2 OS=Homo sapiens OX=9606 GN=DSG2 PE=1 SV=2	0.08
DYH14_HUMAN	Dynein heavy chain 14, axonemal OS=Homo sapiens OX=9606 GN=DNAH14 PE=2 SV=3		0.01
DYHC2_HUMAN	Cytoplasmic dynein 2 heavy chain 1 OS=Homo sapiens OX=9606 GN=DYNC2H1 PE=1 SV=4	0.01
E400N_HUMAN	Putative EP400-like protein OS=Homo sapiens OX=9606 GN=EP400P1 PE=5 SV=2		0.10
ECI2_HUMAN	Enoyl-CoA delta isomerase 2, mitochondrial OS=Homo sapiens OX=9606 GN=ECI2 PE=1 SV=4	0.12	0.12
EDC4_HUMAN	Enhancer of mRNA-decapping protein 4 OS=Homo sapiens OX=9606 GN=EDC4 PE=1 SV=1		0.03
EF1A1_HUMAN	Elongation factor 1-alpha 1 OS=Homo sapiens OX=9606 GN=EEF1A1 PE=1 SV=1	0.48	0.10
EF2_HUMAN	Elongation factor 2 OS=Homo sapiens OX=9606 GN=EEF2 PE=1 SV=4	0.05	0.05
EHMT2_HUMAN	Histone-lysine N-methyltransferase EHMT2 OS=Homo sapiens OX=9606 GN=EHMT2 PE=1 SV=3	0.04
EIFCL_HUMAN	Eukaryotic translation initiation factor 3 subunit C-like protein OS=Homo sapiens OX=9606 GN=EIF3CL PE=3 SV=1	0.05
EMIL2_HUMAN	EMILIN-2 OS=Homo sapiens OX=9606 GN=EMILIN2 PE=1 SV=3		0.09
ENOA_HUMAN	Alpha-enolase OS=Homo sapiens OX=9606 GN=ENO1 PE=1 SV=2	0.68	0.36
EPHA2_HUMAN	Ephrin type-A receptor 2 OS=Homo sapiens OX=9606 GN=EPHA2 PE=1 SV=2	0.05
ERAL1_HUMAN	GTPase Era, mitochondrial OS=Homo sapiens OX=9606 GN=ERAL1 PE=1 SV=2		0.11
ERBB2_HUMAN	Receptor tyrosine-protein kinase erbB-2 OS=Homo sapiens OX=9606 GN=ERBB2 PE=1 SV=1	0.04
ERR1_HUMAN	Steroid hormone receptor ERR1 OS=Homo sapiens OX=9606 GN=ESRRA PE=1 SV=3		0.11
ETFD_HUMAN	Electron transfer flavoprotein-ubiquinone oxidoreductase, mitochondrial OS=Homo sapiens OX=9606 GN=ETFDH PE=1 SV=2	0.07
EZRI_HUMAN	Ezrin OS=Homo sapiens OX=9606 GN=EZR PE=1 SV=4	0.53	0.76
F157B_HUMAN	Putative protein FAM157B OS=Homo sapiens OX=9606 GN=FAM157B PE=3 SV=1	0.12	0.12
F184B_HUMAN	Protein FAM184B OS=Homo sapiens OX=9606 GN=FAM184B PE=2 SV=3	0.04
F193A_HUMAN	Protein FAM193A OS=Homo sapiens OX=9606 GN=FAM193A PE=1 SV=2	0.04
FA81A_HUMAN	Protein FAM81A OS=Homo sapiens OX=9606 GN=FAM81A PE=2 SV=3	0.12
FAS_HUMAN	Fatty acid synthase OS=Homo sapiens OX=9606 GN=FASN PE=1 SV=3	0.06
FBLN1_HUMAN	Fibulin-1 OS=Homo sapiens OX=9606 GN=FBLN1 PE=1 SV=4	0.14
FBX44_HUMAN	F-box only protein 44 OS=Homo sapiens OX=9606 GN=FBXO44 PE=1 SV=3		0.18
FGF14_HUMAN	Fibroblast growth factor 14 OS=Homo sapiens OX=9606 GN=FGF14 PE=1 SV=1	0.19
FGF2_HUMAN	Fibroblast growth factor 2 OS=Homo sapiens OX=9606 GN=FGF2 PE=1 SV=3	0.17
FINC_HUMAN	Fibronectin OS=Homo sapiens OX=9606 GN=FN1 PE=1 SV=4		0.02
FOCAD_HUMAN	Focadhesin OS=Homo sapiens OX=9606 GN=FOCAD PE=1 SV=1	0.02
FOXN4_HUMAN	Forkhead box protein N4 OS=Homo sapiens OX=9606 GN=FOXN4 PE=1 SV=2		0.09
FSTL1_HUMAN	Follistatin-related protein 1 OS=Homo sapiens OX=9606 GN=FSTL1 PE=1 SV=1	0.74	0.32
FX4L3_HUMAN	Forkhead box protein D4-like 3 OS=Homo sapiens OX=9606 GN=FOXD4L3 PE=1 SV=2		0.11
G137B_HUMAN	Integral membrane protein GPR137B OS=Homo sapiens OX=9606 GN=GPR137B PE=2 SV=1	0.11
G3P_HUMAN	Glyceraldehyde-3-phosphate dehydrogenase OS=Homo sapiens OX=9606 GN=GAPDH PE=1 SV=3	0.50	0.50
G6PI_HUMAN	Glucose-6-phosphate isomerase OS=Homo sapiens OX=9606 GN=GPI PE=1 SV=4	0.08	0.08
GANP_HUMAN	Germinal-center associated nuclear protein OS=Homo sapiens OX=9606 GN=MCM3AP PE=1 SV=2	0.02	0.02
GBB2_HUMAN	Guanine nucleotide-binding protein G(I)/G(S)/G(T) subunit beta-2 OS=Homo sapiens OX=9606 GN=GNB2 PE=1 SV=3	0.14
GBG2_HUMAN	Guanine nucleotide-binding protein G(I)/G(S)/G(O) subunit gamma-2 OS=Homo sapiens OX=9606 GN=GNG2 PE=1 SV=2		0.81
GDIA_HUMAN	Rab GDP dissociation inhibitor alpha OS=Homo sapiens OX=9606 GN=GDI1 PE=1 SV=2		0.10
GDIB_HUMAN	Rab GDP dissociation inhibitor beta OS=Homo sapiens OX=9606 GN=GDI2 PE=1 SV=2	0.34
GDIR1_HUMAN	Rho GDP-dissociation inhibitor 1 OS=Homo sapiens OX=9606 GN=ARHGDIA PE=1 SV=3	0.23	0.52
GDN_HUMAN	Glia-derived nexin OS=Homo sapiens OX=9606 GN=SERPINE2 PE=1 SV=1	0.12
GELS_HUMAN	Gelsolin OS=Homo sapiens OX=9606 GN=GSN PE=1 SV=1		0.19
GFAP_HUMAN	Glial fibrillary acidic protein OS=Homo sapiens OX=9606 GN=GFAP PE=1 SV=1	0.10	0.10
GLHA_HUMAN	Glycoprotein hormones alpha chain OS=Homo sapiens OX=9606 GN=CGA PE=1 SV=1		0.44
GNAI3_HUMAN	Guanine nucleotide-binding protein G(k) subunit alpha OS=Homo sapiens OX=9606 GN=GNAI3 PE=1 SV=3	0.13
GNB1L_HUMAN	Guanine nucleotide-binding protein subunit beta-like protein 1 OS=Homo sapiens OX=9606 GN=GNB1L PE=1 SV=2		0.15
GOLM1_HUMAN	Golgi membrane protein 1 OS=Homo sapiens OX=9606 GN=GOLM1 PE=1 SV=1	0.11
GPC4_HUMAN	Glypican-4 OS=Homo sapiens OX=9606 GN=GPC4 PE=1 SV=4	0.60
GRP75_HUMAN	Stress-70 protein, mitochondrial OS=Homo sapiens OX=9606 GN=HSPA9 PE=1 SV=2	0.07
GSTP1_HUMAN	Glutathione S-transferase P OS=Homo sapiens OX=9606 GN=GSTP1 PE=1 SV=2	0.86	0.51
GTR1_HUMAN	Solute carrier family 2, facilitated glucose transporter member 1 OS=Homo sapiens OX=9606 GN=SLC2A1 PE=1 SV=2		0.09
GTR3_HUMAN	Solute carrier family 2, facilitated glucose transporter member 3 OS=Homo sapiens OX=9606 GN=SLC2A3 PE=1 SV=1	0.31
GTR7_HUMAN	Solute carrier family 2, facilitated glucose transporter member 7 OS=Homo sapiens OX=9606 GN=SLC2A7 PE=2 SV=2	0.09
H2A1A_HUMAN	Histone H2A type 1-A OS=Homo sapiens OX=9606 GN=HIST1H2AA PE=1 SV=3	0.40
H2A1C_HUMAN	Histone H2A type 1-C OS=Homo sapiens OX=9606 GN=HIST1H2AC PE=1 SV=3		2.88
H2AZ_HUMAN	Histone H2A.Z OS=Homo sapiens OX=9606 GN=H2AFZ PE=1 SV=2	0.42	1.02
H2B1B_HUMAN	Histone H2B type 1-B OS=Homo sapiens OX=9606 GN=HIST1H2BB PE=1 SV=2	0.98	0.41
H4_HUMAN	Histone H4 OS=Homo sapiens OX=9606 GN=HIST1H4A PE=1 SV=2	0.52
HAGHL_HUMAN	Hydroxyacylglutathione hydrolase-like protein OS=Homo sapiens OX=9606 GN=HAGHL PE=2 SV=1		0.17
HECD3_HUMAN	E3 ubiquitin-protein ligase HECTD3 OS=Homo sapiens OX=9606 GN=HECTD3 PE=1 SV=1	0.05	0.05
HEMO_HUMAN	Hemopexin OS=Homo sapiens OX=9606 GN=HPX PE=1 SV=2	3.13	3.13
HORN_HUMAN	Hornerin OS=Homo sapiens OX=9606 GN=HRNR PE=1 SV=2	0.02
HS71A_HUMAN	Heat shock 70 kDa protein 1A OS=Homo sapiens OX=9606 GN=HSPA1A PE=1 SV=1	0.07
HS71L_HUMAN	Heat shock 70 kDa protein 1-like OS=Homo sapiens OX=9606 GN=HSPA1L PE=1 SV=2	0.07
HS904_HUMAN	Putative heat shock protein HSP 90-alpha A4 OS=Homo sapiens OX=9606 GN=HSP90AA4P PE=5 SV=1	0.11
HS90A_HUMAN	Heat shock protein HSP 90-alpha OS=Homo sapiens OX=9606 GN=HSP90AA1 PE=1 SV=5	0.42	0.34
HS90B_HUMAN	Heat shock protein HSP 90-beta OS=Homo sapiens OX=9606 GN=HSP90AB1 PE=1 SV=4	0.51	0.42
HSP74_HUMAN	Heat shock 70 kDa protein 4 OS=Homo sapiens OX=9606 GN=HSPA4 PE=1 SV=4	0.05
HSP7C_HUMAN	Heat shock cognate 71 kDa protein OS=Homo sapiens OX=9606 GN=HSPA8 PE=1 SV=1	0.41	0.15
HSPB1_HUMAN	Heat shock protein beta-1 OS=Homo sapiens OX=9606 GN=HSPB1 PE=1 SV=2		0.24
IBP2_HUMAN	Insulin-like growth factor-binding protein 2 OS=Homo sapiens OX=9606 GN=IGFBP2 PE=1 SV=2	3.05	0.75
IBP4_HUMAN	Insulin-like growth factor-binding protein 4 OS=Homo sapiens OX=9606 GN=IGFBP4 PE=1 SV=2	0.42
IBPL1_HUMAN	Insulin-like growth factor-binding protein-like 1 OS=Homo sapiens OX=9606 GN=IGFBPL1 PE=2 SV=1	0.40	0.18
IC1_HUMAN	Plasma protease C1 inhibitor OS=Homo sapiens OX=9606 GN=SERPING1 PE=1 SV=2	0.30	0.30
ICAL_HUMAN	Calpastatin OS=Homo sapiens OX=9606 GN=CAST PE=1 SV=4	0.14	0.06
ICOSL_HUMAN	ICOS ligand OS=Homo sapiens OX=9606 GN=ICOSLG PE=1 SV=2	0.16
IDHC_HUMAN	Isocitrate dehydrogenase [NADP] cytoplasmic OS=Homo sapiens OX=9606 GN=IDH1 PE=1 SV=2	0.52	0.11
IF4A1_HUMAN	Eukaryotic initiation factor 4A-I OS=Homo sapiens OX=9606 GN=EIF4A1 PE=1 SV=1	0.11	0.24
IFN10_HUMAN	Interferon alpha-10 OS=Homo sapiens OX=9606 GN=IFNA10 PE=1 SV=1	0.25
IFT80_HUMAN	Intraflagellar transport protein 80 homolog OS=Homo sapiens OX=9606 GN=IFT80 PE=1 SV=3		0.06
IGKC_HUMAN	Immunoglobulin kappa constant OS=Homo sapiens OX=9606 GN=IGKC PE=1 SV=2	2.36	1.24
IQEC2_HUMAN	IQ motif and SEC7 domain-containing protein 2 OS=Homo sapiens OX=9606 GN=IQSEC2 PE=1 SV=1	0.03
IQGA1_HUMAN	Ras GTPase-activating-like protein IQGAP1 OS=Homo sapiens OX=9606 GN=IQGAP1 PE=1 SV=1		0.03
IRAK1_HUMAN	Interleukin-1 receptor-associated kinase 1 OS=Homo sapiens OX=9606 GN=IRAK1 PE=1 SV=2	0.06
ITB6_HUMAN	Integrin beta-6 OS=Homo sapiens OX=9606 GN=ITGB6 PE=1 SV=2	0.06
ITIH4_HUMAN	Inter-alpha-trypsin inhibitor heavy chain H4 OS=Homo sapiens OX=9606 GN=ITIH4 PE=1 SV=4	0.27	0.27
JAK3_HUMAN	Tyrosine-protein kinase JAK3 OS=Homo sapiens OX=9606 GN=JAK3 PE=1 SV=2		0.04
K1024_HUMAN	UPF0258 protein KIAA1024 OS=Homo sapiens OX=9606 GN=KIAA1024 PE=2 SV=3	0.05	0.05
K1549_HUMAN	UPF0606 protein KIAA1549 OS=Homo sapiens OX=9606 GN=KIAA1549 PE=1 SV=4		0.02
K1755_HUMAN	Uncharacterized protein KIAA1755 OS=Homo sapiens OX=9606 GN=KIAA1755 PE=2 SV=2	0.04
K1C10_HUMAN	Keratin, type I cytoskeletal 10 OS=Homo sapiens OX=9606 GN=KRT10 PE=1 SV=6	0.51	0.18
K1C18_HUMAN	Keratin, type I cytoskeletal 18 OS=Homo sapiens OX=9606 GN=KRT18 PE=1 SV=2		0.50
K1C19_HUMAN	Keratin, type I cytoskeletal 19 OS=Homo sapiens OX=9606 GN=KRT19 PE=1 SV=4		0.25
K1C26_HUMAN	Keratin, type I cytoskeletal 26 OS=Homo sapiens OX=9606 GN=KRT26 PE=1 SV=2	0.10
K1C9_HUMAN	Keratin, type I cytoskeletal 9 OS=Homo sapiens OX=9606 GN=KRT9 PE=1 SV=3	0.08	0.17
K22E_HUMAN	Keratin, type II cytoskeletal 2 epidermal OS=Homo sapiens OX=9606 GN=KRT2 PE=1 SV=2	0.08
K2C1_HUMAN	Keratin, type II cytoskeletal 1 OS=Homo sapiens OX=9606 GN=KRT1 PE=1 SV=6	0.34	0.34
K2C5_HUMAN	Keratin, type II cytoskeletal 5 OS=Homo sapiens OX=9606 GN=KRT5 PE=1 SV=3	0.08
K2C6A_HUMAN	Keratin, type II cytoskeletal 6A OS=Homo sapiens OX=9606 GN=KRT6A PE=1 SV=3		0.08
K2C7_HUMAN	Keratin, type II cytoskeletal 7 OS=Homo sapiens OX=9606 GN=KRT7 PE=1 SV=5		0.10
K2C8_HUMAN	Keratin, type II cytoskeletal 8 OS=Homo sapiens OX=9606 GN=KRT8 PE=1 SV=7	0.20	0.58
K2C80_HUMAN	Keratin, type II cytoskeletal 80 OS=Homo sapiens OX=9606 GN=KRT80 PE=1 SV=2	0.10	0.10
KAD9_HUMAN	Adenylate kinase 9 OS=Homo sapiens OX=9606 GN=AK9 PE=1 SV=2		0.02
KANL3_HUMAN	KAT8 regulatory NSL complex subunit 3 OS=Homo sapiens OX=9606 GN=KANSL3 PE=1 SV=2		0.05
KBRS2_HUMAN	NF-kappa-B inhibitor-interacting Ras-like protein 2 OS=Homo sapiens OX=9606 GN=NKIRAS2 PE=1 SV=1	0.25
KCC1B_HUMAN	Calcium/calmodulin-dependent protein kinase type 1B OS=Homo sapiens OX=9606 GN=PNCK PE=2 SV=2	0.13
KCNJ8_HUMAN	ATP-sensitive inward rectifier potassium channel 8 OS=Homo sapiens OX=9606 GN=KCNJ8 PE=1 SV=1	0.11
KCTD3_HUMAN	BTB/POZ domain-containing protein KCTD3 OS=Homo sapiens OX=9606 GN=KCTD3 PE=1 SV=2	0.06
KCTD6_HUMAN	BTB/POZ domain-containing protein KCTD6 OS=Homo sapiens OX=9606 GN=KCTD6 PE=1 SV=2		0.19
KIF23_HUMAN	Kinesin-like protein KIF23 OS=Homo sapiens OX=9606 GN=KIF23 PE=1 SV=3	0.05
KIF27_HUMAN	Kinesin-like protein KIF27 OS=Homo sapiens OX=9606 GN=KIF27 PE=2 SV=1	0.03	0.03
KIF7_HUMAN	Kinesin-like protein KIF7 OS=Homo sapiens OX=9606 GN=KIF7 PE=1 SV=2		0.03
KLOTB_HUMAN	Beta-klotho OS=Homo sapiens OX=9606 GN=KLB PE=1 SV=1	0.04	0.04
KPYM_HUMAN	Pyruvate kinase PKM OS=Homo sapiens OX=9606 GN=PKM PE=1 SV=4	0.09
KRT36_HUMAN	Keratin, type I cuticular Ha6 OS=Homo sapiens OX=9606 GN=KRT36 PE=1 SV=1	0.10
LAMA1_HUMAN	Laminin subunit alpha-1 OS=Homo sapiens OX=9606 GN=LAMA1 PE=1 SV=2	0.01	0.01
LDHA_HUMAN	L-lactate dehydrogenase A chain OS=Homo sapiens OX=9606 GN=LDHA PE=1 SV=2	0.30
LDHB_HUMAN	L-lactate dehydrogenase B chain OS=Homo sapiens OX=9606 GN=LDHB PE=1 SV=2	0.49	0.14
LG3BP_HUMAN	Galectin-3-binding protein OS=Homo sapiens OX=9606 GN=LGALS3BP PE=1 SV=1	0.35
LMAN2_HUMAN	Vesicular integral-membrane protein VIP36 OS=Homo sapiens OX=9606 GN=LMAN2 PE=1 SV=1	0.44
LN28A_HUMAN	Protein lin-28 homolog A OS=Homo sapiens OX=9606 GN=LIN28A PE=1 SV=1	0.24
LRMP_HUMAN	Lymphoid-restricted membrane protein OS=Homo sapiens OX=9606 GN=LRMP PE=1 SV=3	0.08	0.08
LRR70_HUMAN	Leucine-rich repeat-containing protein 70 OS=Homo sapiens OX=9606 GN=LRRC70 PE=2 SV=1		0.07
LRRN4_HUMAN	Leucine-rich repeat neuronal protein 4 OS=Homo sapiens OX=9606 GN=LRRN4 PE=1 SV=3	0.06	0.06
LUM_HUMAN	Lumican OS=Homo sapiens OX=9606 GN=LUM PE=1 SV=2		0.88
M3K3_HUMAN	Mitogen-activated protein kinase kinase kinase 3 OS=Homo sapiens OX=9606 GN=MAP3K3 PE=1 SV=2		0.07
M4K4_HUMAN	Mitogen-activated protein kinase kinase kinase kinase 4 OS=Homo sapiens OX=9606 GN=MAP4K4 PE=1 SV=2	0.04
MA1A1_HUMAN	Mannosyl-oligosaccharide 1,2-alpha-mannosidase IA OS=Homo sapiens OX=9606 GN=MAN1A1 PE=1 SV=3		0.07
MA2A2_HUMAN	Alpha-mannosidase 2x OS=Homo sapiens OX=9606 GN=MAN2A2 PE=2 SV=3		0.04
MADCA_HUMAN	Mucosal addressin cell adhesion molecule 1 OS=Homo sapiens OX=9606 GN=MADCAM1 PE=1 SV=2	0.12	0.12
MAGB2_HUMAN	Melanoma-associated antigen B2 OS=Homo sapiens OX=9606 GN=MAGEB2 PE=1 SV=3		0.15
MAGBA_HUMAN	Melanoma-associated antigen B10 OS=Homo sapiens OX=9606 GN=MAGEB10 PE=1 SV=4		0.13
MANBA_HUMAN	Beta-mannosidase OS=Homo sapiens OX=9606 GN=MANBA PE=2 SV=3		0.10
MBD5_HUMAN	Methyl-CpG-binding domain protein 5 OS=Homo sapiens OX=9606 GN=MBD5 PE=1 SV=3	0.03
MDHC_HUMAN	Malate dehydrogenase, cytoplasmic OS=Homo sapiens OX=9606 GN=MDH1 PE=1 SV=4	0.31	0.31
MDHM_HUMAN	Malate dehydrogenase, mitochondrial OS=Homo sapiens OX=9606 GN=MDH2 PE=1 SV=3	0.15
MED1_HUMAN	Mediator of RNA polymerase II transcription subunit 1 OS=Homo sapiens OX=9606 GN=MED1 PE=1 SV=4	0.03
MFAP2_HUMAN	Microfibrillar-associated protein 2 OS=Homo sapiens OX=9606 GN=MFAP2 PE=2 SV=1	0.59
MFGM_HUMAN	Lactadherin OS=Homo sapiens OX=9606 GN=MFGE8 PE=1 SV=2	0.40
MGAT2_HUMAN	Alpha-1,6-mannosyl-glycoprotein 2-beta-N-acetylglucosaminyltransferase OS=Homo sapiens OX=9606 GN=MGAT2 PE=1 SV=1	0.10
MINK1_HUMAN	Misshapen-like kinase 1 OS=Homo sapiens OX=9606 GN=MINK1 PE=1 SV=2	0.03
MINY4_HUMAN	Probable ubiquitin carboxyl-terminal hydrolase MINDY-4 OS=Homo sapiens OX=9606 GN=MINDY4 PE=1 SV=2	0.06
MK_HUMAN	Midkine OS=Homo sapiens OX=9606 GN=MDK PE=1 SV=1	0.36
MMP2_HUMAN	72 kDa type IV collagenase OS=Homo sapiens OX=9606 GN=MMP2 PE=1 SV=2	0.07	0.14
MOES_HUMAN	Moesin OS=Homo sapiens OX=9606 GN=MSN PE=1 SV=3	0.54
MTA2_HUMAN	Metastasis-associated protein MTA2 OS=Homo sapiens OX=9606 GN=MTA2 PE=1 SV=1	0.07
MTUS2_HUMAN	Microtubule-associated tumor suppressor candidate 2 OS=Homo sapiens OX=9606 GN=MTUS2 PE=1 SV=3		0.03
MYG1_HUMAN	UPF0160 protein MYG1, mitochondrial OS=Homo sapiens OX=9606 GN=C12orf10 PE=1 SV=2	0.12
MYH10_HUMAN	Myosin-10 OS=Homo sapiens OX=9606 GN=MYH10 PE=1 SV=3	0.29
MYH11_HUMAN	Myosin-11 OS=Homo sapiens OX=9606 GN=MYH11 PE=1 SV=3	0.02
MYH14_HUMAN	Myosin-14 OS=Homo sapiens OX=9606 GN=MYH14 PE=1 SV=2	0.02
MYH9_HUMAN	Myosin-9 OS=Homo sapiens OX=9606 GN=MYH9 PE=1 SV=4	0.24	0.02
MYT1_HUMAN	Myelin transcription factor 1 OS=Homo sapiens OX=9606 GN=MYT1 PE=1 SV=2		0.04
NALP4_HUMAN	NACHT, LRR and PYD domains-containing protein 4 OS=Homo sapiens OX=9606 GN=NLRP4 PE=1 SV=3		0.04
NBN_HUMAN	Nibrin OS=Homo sapiens OX=9606 GN=NBN PE=1 SV=1	0.06
NDKA_HUMAN	Nucleoside diphosphate kinase A OS=Homo sapiens OX=9606 GN=NME1 PE=1 SV=1	1.32
NDST1_HUMAN	Bifunctional heparan sulfate N-deacetylase/N-sulfotransferase 1 OS=Homo sapiens OX=9606 GN=NDST1 PE=1 SV=1	0.05
NFIP2_HUMAN	NEDD4 family-interacting protein 2 OS=Homo sapiens OX=9606 GN=NDFIP2 PE=1 SV=2		0.14
NID2_HUMAN	Nidogen-2 OS=Homo sapiens OX=9606 GN=NID2 PE=1 SV=3	0.03	0.07
NLGN3_HUMAN	Neuroligin-3 OS=Homo sapiens OX=9606 GN=NLGN3 PE=1 SV=2	0.05
NLGNX_HUMAN	Neuroligin-4, X-linked OS=Homo sapiens OX=9606 GN=NLGN4X PE=1 SV=1	0.11
NLRP3_HUMAN	NACHT, LRR and PYD domains-containing protein 3 OS=Homo sapiens OX=9606 GN=NLRP3 PE=1 SV=3		0.04
NOSIP_HUMAN	Nitric oxide synthase-interacting protein OS=Homo sapiens OX=9606 GN=NOSIP PE=1 SV=1	0.16
NPB11_HUMAN	Nuclear pore complex-interacting protein family member B11 OS=Homo sapiens OX=9606 GN=NPIPB11 PE=3 SV=1	0.04
NWD2_HUMAN	NACHT and WD repeat domain-containing protein 2 OS=Homo sapiens OX=9606 GN=NWD2 PE=2 SV=3		0.03
OGG1_HUMAN	N-glycosylase/DNA lyase OS=Homo sapiens OX=9606 GN=OGG1 PE=1 SV=2	0.13
OLFL1_HUMAN	Olfactomedin-like protein 1 OS=Homo sapiens OX=9606 GN=OLFML1 PE=1 SV=2		0.11
OR2G6_HUMAN	Olfactory receptor 2G6 OS=Homo sapiens OX=9606 GN=OR2G6 PE=2 SV=1	0.15	0.15
OR6T1_HUMAN	Olfactory receptor 6T1 OS=Homo sapiens OX=9606 GN=OR6T1 PE=2 SV=1	0.15
OTX1_HUMAN	Homeobox protein OTX1 OS=Homo sapiens OX=9606 GN=OTX1 PE=1 SV=1		0.14
PAPP2_HUMAN	Pappalysin-2 OS=Homo sapiens OX=9606 GN=PAPPA2 PE=1 SV=4		0.03
PCIF1_HUMAN	Phosphorylated CTD-interacting factor 1 OS=Homo sapiens OX=9606 GN=PCIF1 PE=1 SV=1		0.06
PCSK5_HUMAN	Proprotein convertase subtilisin/kexin type 5 OS=Homo sapiens OX=9606 GN=PCSK5 PE=1 SV=4		0.02
PCSK9_HUMAN	Proprotein convertase subtilisin/kexin type 9 OS=Homo sapiens OX=9606 GN=PCSK9 PE=1 SV=3	0.14
PDIA3_HUMAN	Protein disulfide-isomerase A3 OS=Homo sapiens OX=9606 GN=PDIA3 PE=1 SV=4	0.09	0.29
PDIA6_HUMAN	Protein disulfide-isomerase A6 OS=Homo sapiens OX=9606 GN=PDIA6 PE=1 SV=1	0.23
PEDF_HUMAN	Pigment epithelium-derived factor OS=Homo sapiens OX=9606 GN=SERPINF1 PE=1 SV=4	0.23
PFKAP_HUMAN	ATP-dependent 6-phosphofructokinase, platelet type OS=Homo sapiens OX=9606 GN=PFKP PE=1 SV=2		0.06
PGAM1_HUMAN	Phosphoglycerate mutase 1 OS=Homo sapiens OX=9606 GN=PGAM1 PE=1 SV=2	0.18	0.18
PGBD1_HUMAN	PiggyBac transposable element-derived protein 1 OS=Homo sapiens OX=9606 GN=PGBD1 PE=1 SV=1		0.05
PGBM_HUMAN	Basement membrane-specific heparan sulfate proteoglycan core protein OS=Homo sapiens OX=9606 GN=HSPG2 PE=1 SV=4	0.01	0.03
PGK1_HUMAN	Phosphoglycerate kinase 1 OS=Homo sapiens OX=9606 GN=PGK1 PE=1 SV=3	0.24	0.24
PGK2_HUMAN	Phosphoglycerate kinase 2 OS=Homo sapiens OX=9606 GN=PGK2 PE=1 SV=3		0.12
PGM1_HUMAN	Phosphoglucomutase-1 OS=Homo sapiens OX=9606 GN=PGM1 PE=1 SV=3		0.08
PHF24_HUMAN	PHD finger protein 24 OS=Homo sapiens OX=9606 GN=PHF24 PE=1 SV=2	0.12
PKHA6_HUMAN	Pleckstrin homology domain-containing family A member 6 OS=Homo sapiens OX=9606 GN=PLEKHA6 PE=1 SV=4	0.04
PLEC_HUMAN	Plectin OS=Homo sapiens OX=9606 GN=PLEC PE=1 SV=3	0.01
PLSI_HUMAN	Plastin-1 OS=Homo sapiens OX=9606 GN=PLS1 PE=1 SV=2		0.07
PLSL_HUMAN	Plastin-2 OS=Homo sapiens OX=9606 GN=LCP1 PE=1 SV=6		0.75
PLST_HUMAN	Plastin-3 OS=Homo sapiens OX=9606 GN=PLS3 PE=1 SV=4		0.23
PLTP_HUMAN	Phospholipid transfer protein OS=Homo sapiens OX=9606 GN=PLTP PE=1 SV=1	0.56
PODXL_HUMAN	Podocalyxin OS=Homo sapiens OX=9606 GN=PODXL PE=1 SV=2	0.09
POTEE_HUMAN	POTE ankyrin domain family member E OS=Homo sapiens OX=9606 GN=POTEE PE=2 SV=3	0.27
POTEI_HUMAN	POTE ankyrin domain family member I OS=Homo sapiens OX=9606 GN=POTEI PE=3 SV=1	0.18
PPIA_HUMAN	Peptidyl-prolyl cis-trans isomerase A OS=Homo sapiens OX=9606 GN=PPIA PE=1 SV=2	0.71	0.71
PPIB_HUMAN	Peptidyl-prolyl cis-trans isomerase B OS=Homo sapiens OX=9606 GN=PPIB PE=1 SV=2		0.50
PPIP1_HUMAN	Proline-serine-threonine phosphatase-interacting protein 1 OS=Homo sapiens OX=9606 GN=PSTPIP1 PE=1 SV=1		0.11
PRDX1_HUMAN	Peroxiredoxin-1 OS=Homo sapiens OX=9606 GN=PRDX1 PE=1 SV=1		0.55
PRDX2_HUMAN	Peroxiredoxin-2 OS=Homo sapiens OX=9606 GN=PRDX2 PE=1 SV=5		0.25
PRDX6_HUMAN	Peroxiredoxin-6 OS=Homo sapiens OX=9606 GN=PRDX6 PE=1 SV=3	0.21	0.47
PROF1_HUMAN	Profilin-1 OS=Homo sapiens OX=9606 GN=PFN1 PE=1 SV=2	0.37	0.37
PRR30_HUMAN	Proline-rich protein 30 OS=Homo sapiens OX=9606 GN=PRR30 PE=2 SV=1	0.11	0.11
PRS6A_HUMAN	26S proteasome regulatory subunit 6A OS=Homo sapiens OX=9606 GN=PSMC3 PE=1 SV=3	0.11
PSA_HUMAN	Puromycin-sensitive aminopeptidase OS=Homo sapiens OX=9606 GN=NPEPPS PE=1 SV=2		0.10
PSB1_HUMAN	Proteasome subunit beta type-1 OS=Homo sapiens OX=9606 GN=PSMB1 PE=1 SV=2		0.20
PSB2_HUMAN	Proteasome subunit beta type-2 OS=Homo sapiens OX=9606 GN=PSMB2 PE=1 SV=1		0.24
PTK7_HUMAN	Inactive tyrosine-protein kinase 7 OS=Homo sapiens OX=9606 GN=PTK7 PE=1 SV=2	0.04
PTN23_HUMAN	Tyrosine-protein phosphatase non-receptor type 23 OS=Homo sapiens OX=9606 GN=PTPN23 PE=1 SV=1		0.03
QSOX1_HUMAN	Sulfhydryl oxidase 1 OS=Homo sapiens OX=9606 GN=QSOX1 PE=1 SV=3	0.43	0.06
R51A2_HUMAN	RAD51-associated protein 2 OS=Homo sapiens OX=9606 GN=RAD51AP2 PE=1 SV=1		0.04
RA1L2_HUMAN	Heterogeneous nuclear ribonucleoprotein A1-like 2 OS=Homo sapiens OX=9606 GN=HNRNPA1L2 PE=2 SV=2		0.15
RAB15_HUMAN	Ras-related protein Rab-15 OS=Homo sapiens OX=9606 GN=RAB15 PE=1 SV=1	0.22
RAB3A_HUMAN	Ras-related protein Rab-3A OS=Homo sapiens OX=9606 GN=RAB3A PE=1 SV=1	0.21
RAB3C_HUMAN	Ras-related protein Rab-3C OS=Homo sapiens OX=9606 GN=RAB3C PE=2 SV=1	0.20
RAB4B_HUMAN	Ras-related protein Rab-4B OS=Homo sapiens OX=9606 GN=RAB4B PE=1 SV=1	0.23
RAB6A_HUMAN	Ras-related protein Rab-6A OS=Homo sapiens OX=9606 GN=RAB6A PE=1 SV=3	0.23
RADI_HUMAN	Radixin OS=Homo sapiens OX=9606 GN=RDX PE=1 SV=1	0.43	0.33
RAN_HUMAN	GTP-binding nuclear protein Ran OS=Homo sapiens OX=9606 GN=RAN PE=1 SV=3	0.22
RARR2_HUMAN	Retinoic acid receptor responder protein 2 OS=Homo sapiens OX=9606 GN=RARRES2 PE=1 SV=1	1.17
RB33B_HUMAN	Ras-related protein Rab-33B OS=Homo sapiens OX=9606 GN=RAB33B PE=1 SV=1	0.21
RB8NL_HUMAN	RBBP8 N-terminal-like protein OS=Homo sapiens OX=9606 GN=RBBP8NL PE=2 SV=3		0.07
RBM45_HUMAN	RNA-binding protein 45 OS=Homo sapiens OX=9606 GN=RBM45 PE=1 SV=1	0.10	0.10
RENR_HUMAN	Renin receptor OS=Homo sapiens OX=9606 GN=ATP6AP2 PE=1 SV=2	0.28
RHG08_HUMAN	Rho GTPase-activating protein 8 OS=Homo sapiens OX=9606 GN=ARHGAP8 PE=1 SV=1	0.10
RHG17_HUMAN	Rho GTPase-activating protein 17 OS=Homo sapiens OX=9606 GN=ARHGAP17 PE=1 SV=1		0.05
RHOA_HUMAN	Transforming protein RhoA OS=Homo sapiens OX=9606 GN=RHOA PE=1 SV=1	0.25
RLF_HUMAN	Zinc finger protein Rlf OS=Homo sapiens OX=9606 GN=RLF PE=1 SV=2		0.02
RM03_HUMAN	39S ribosomal protein L3, mitochondrial OS=Homo sapiens OX=9606 GN=MRPL3 PE=1 SV=1	0.13
RM04_HUMAN	39S ribosomal protein L4, mitochondrial OS=Homo sapiens OX=9606 GN=MRPL4 PE=1 SV=1		0.15
RMXL3_HUMAN	RNA-binding motif protein, X-linked-like-3 OS=Homo sapiens OX=9606 GN=RBMXL3 PE=2 SV=2		0.04
RN141_HUMAN	RING finger protein 141 OS=Homo sapiens OX=9606 GN=RNF141 PE=1 SV=1	0.21
ROA1_HUMAN	Heterogeneous nuclear ribonucleoprotein A1 OS=Homo sapiens OX=9606 GN=HNRNPA1 PE=1 SV=5	0.46
ROA2_HUMAN	Heterogeneous nuclear ribonucleoproteins A2/B1 OS=Homo sapiens OX=9606 GN=HNRNPA2B1 PE=1 SV=2	0.30
ROCK1_HUMAN	Rho-associated protein kinase 1 OS=Homo sapiens OX=9606 GN=ROCK1 PE=1 SV=1	0.03
RPA1_HUMAN	DNA-directed RNA polymerase I subunit RPA1 OS=Homo sapiens OX=9606 GN=POLR1A PE=1 SV=2		0.03
RPN2_HUMAN	Dolichyl-diphosphooligosaccharide--protein glycosyltransferase subunit 2 OS=Homo sapiens OX=9606 GN=RPN2 PE=1 SV=3		0.07
RRAS2_HUMAN	Ras-related protein R-Ras2 OS=Homo sapiens OX=9606 GN=RRAS2 PE=1 SV=1	0.23
RRP44_HUMAN	Exosome complex exonuclease RRP44 OS=Homo sapiens OX=9606 GN=DIS3 PE=1 SV=2	0.05
RS27A_HUMAN	Ubiquitin-40S ribosomal protein S27a OS=Homo sapiens OX=9606 GN=RPS27A PE=1 SV=2	0.71	0.31
RTP1_HUMAN	Receptor-transporting protein 1 OS=Homo sapiens OX=9606 GN=RTP1 PE=2 SV=2	0.18
RTTN_HUMAN	Rotatin OS=Homo sapiens OX=9606 GN=RTTN PE=1 SV=3	0.02	0.02
S19A1_HUMAN	Folate transporter 1 OS=Homo sapiens OX=9606 GN=SLC19A1 PE=1 SV=3	0.08
SAHH_HUMAN	Adenosylhomocysteinase OS=Homo sapiens OX=9606 GN=AHCY PE=1 SV=4	0.11	0.11
SART3_HUMAN	Squamous cell carcinoma antigen recognized by T-cells 3 OS=Homo sapiens OX=9606 GN=SART3 PE=1 SV=1	0.05
SC5A9_HUMAN	Sodium/glucose cotransporter 4 OS=Homo sapiens OX=9606 GN=SLC5A9 PE=1 SV=2		0.07
SEM3A_HUMAN	Semaphorin-3A OS=Homo sapiens OX=9606 GN=SEMA3A PE=1 SV=1	0.06
SEM4C_HUMAN	Semaphorin-4C OS=Homo sapiens OX=9606 GN=SEMA4C PE=1 SV=2		0.05
SEM6A_HUMAN	Semaphorin-6A OS=Homo sapiens OX=9606 GN=SEMA6A PE=1 SV=2	0.09
SERA_HUMAN	D-3-phosphoglycerate dehydrogenase OS=Homo sapiens OX=9606 GN=PHGDH PE=1 SV=4	0.09	0.09
SERC_HUMAN	Phosphoserine aminotransferase OS=Homo sapiens OX=9606 GN=PSAT1 PE=1 SV=2	0.13
SERC5_HUMAN	Serine incorporator 5 OS=Homo sapiens OX=9606 GN=SERINC5 PE=2 SV=1		0.11
SERPH_HUMAN	Serpin H1 OS=Homo sapiens OX=9606 GN=SERPINH1 PE=1 SV=2	0.23
SFRP1_HUMAN	Secreted frizzled-related protein 1 OS=Homo sapiens OX=9606 GN=SFRP1 PE=1 SV=1	0.32
SFRP2_HUMAN	Secreted frizzled-related protein 2 OS=Homo sapiens OX=9606 GN=SFRP2 PE=1 SV=2	0.54
SH319_HUMAN	SH3 domain-containing protein 19 OS=Homo sapiens OX=9606 GN=SH3D19 PE=1 SV=2	0.06	0.06
SHKB1_HUMAN	SH3KBP1-binding protein 1 OS=Homo sapiens OX=9606 GN=SHKBP1 PE=1 SV=2	0.07
SHSA8_HUMAN	Putative protein shisa-8 OS=Homo sapiens OX=9606 GN=SHISA8 PE=5 SV=2	0.10
SIGIR_HUMAN	Single Ig IL-1-related receptor OS=Homo sapiens OX=9606 GN=SIGIRR PE=1 SV=3	0.11	0.11
SOST_HUMAN	Sclerostin OS=Homo sapiens OX=9606 GN=SOST PE=1 SV=1		0.22
SPAG6_HUMAN	Sperm-associated antigen 6 OS=Homo sapiens OX=9606 GN=SPAG6 PE=2 SV=1	0.09
SPB7_HUMAN	Serpin B7 OS=Homo sapiens OX=9606 GN=SERPINB7 PE=1 SV=1		0.12
SPB9_HUMAN	Serpin B9 OS=Homo sapiens OX=9606 GN=SERPINB9 PE=1 SV=1		0.26
SPIT1_HUMAN	Kunitz-type protease inhibitor 1 OS=Homo sapiens OX=9606 GN=SPINT1 PE=1 SV=2	0.09	0.09
SPRC_HUMAN	SPARC OS=Homo sapiens OX=9606 GN=SPARC PE=1 SV=1	0.32	0.15
SPTA1_HUMAN	Spectrin alpha chain, erythrocytic 1 OS=Homo sapiens OX=9606 GN=SPTA1 PE=1 SV=5		0.02
SPTB2_HUMAN	Spectrin beta chain, non-erythrocytic 1 OS=Homo sapiens OX=9606 GN=SPTBN1 PE=1 SV=2	0.02
SPTN4_HUMAN	Spectrin beta chain, non-erythrocytic 4 OS=Homo sapiens OX=9606 GN=SPTBN4 PE=1 SV=2		0.02
STX11_HUMAN	Syntaxin-11 OS=Homo sapiens OX=9606 GN=STX11 PE=1 SV=1	0.16
SUIS_HUMAN	Sucrase-isomaltase, intestinal OS=Homo sapiens OX=9606 GN=SI PE=1 SV=6		0.02
SYCE2_HUMAN	Synaptonemal complex central element protein 2 OS=Homo sapiens OX=9606 GN=SYCE2 PE=1 SV=2		0.22
SYNE1_HUMAN	Nesprin-1 OS=Homo sapiens OX=9606 GN=SYNE1 PE=1 SV=4	0.00
TACC3_HUMAN	Transforming acidic coiled-coil-containing protein 3 OS=Homo sapiens OX=9606 GN=TACC3 PE=1 SV=1		0.06
TAOK2_HUMAN	Serine/threonine-protein kinase TAO2 OS=Homo sapiens OX=9606 GN=TAOK2 PE=1 SV=2	0.04
TASOR_HUMAN	Protein TASOR OS=Homo sapiens OX=9606 GN=FAM208A PE=1 SV=3		0.03
TATD2_HUMAN	Putative deoxyribonuclease TATDN2 OS=Homo sapiens OX=9606 GN=TATDN2 PE=1 SV=2		0.06
TBA1B_HUMAN	Tubulin alpha-1B chain OS=Homo sapiens OX=9606 GN=TUBA1B PE=1 SV=1	1.18	0.79
TBA3C_HUMAN	Tubulin alpha-3C/D chain OS=Homo sapiens OX=9606 GN=TUBA3C PE=1 SV=3		0.34
TBA4B_HUMAN	Putative tubulin-like protein alpha-4B OS=Homo sapiens OX=9606 GN=TUBA4B PE=5 SV=2	0.42
TBA8_HUMAN	Tubulin alpha-8 chain OS=Homo sapiens OX=9606 GN=TUBA8 PE=1 SV=1	0.98	0.63
TBB2A_HUMAN	Tubulin beta-2A chain OS=Homo sapiens OX=9606 GN=TUBB2A PE=1 SV=1		0.98
TBB3_HUMAN	Tubulin beta-3 chain OS=Homo sapiens OX=9606 GN=TUBB3 PE=1 SV=2	0.47	0.34
TBB4B_HUMAN	Tubulin beta-4B chain OS=Homo sapiens OX=9606 GN=TUBB4B PE=1 SV=1		0.98
TBB5_HUMAN	Tubulin beta chain OS=Homo sapiens OX=9606 GN=TUBB PE=1 SV=2	1.67
TCPG_HUMAN	T-complex protein 1 subunit gamma OS=Homo sapiens OX=9606 GN=CCT3 PE=1 SV=4		0.08
TEKT1_HUMAN	Tektin-1 OS=Homo sapiens OX=9606 GN=TEKT1 PE=1 SV=1	0.11
TERA_HUMAN	Transitional endoplasmic reticulum ATPase OS=Homo sapiens OX=9606 GN=VCP PE=1 SV=4	0.06	0.32
THIC_HUMAN	Acetyl-CoA acetyltransferase, cytosolic OS=Homo sapiens OX=9606 GN=ACAT2 PE=1 SV=2	0.13
THUM1_HUMAN	THUMP domain-containing protein 1 OS=Homo sapiens OX=9606 GN=THUMPD1 PE=1 SV=2	0.13	0.13
THY1_HUMAN	Thy-1 membrane glycoprotein OS=Homo sapiens OX=9606 GN=THY1 PE=1 SV=2	0.31
TIMP1_HUMAN	Metalloproteinase inhibitor 1 OS=Homo sapiens OX=9606 GN=TIMP1 PE=1 SV=1	0.23
TKT_HUMAN	Transketolase OS=Homo sapiens OX=9606 GN=TKT PE=1 SV=3	0.16	0.33
TM215_HUMAN	Transmembrane protein 215 OS=Homo sapiens OX=9606 GN=TMEM215 PE=2 SV=1		0.21
TNAP3_HUMAN	Tumor necrosis factor alpha-induced protein 3 OS=Homo sapiens OX=9606 GN=TNFAIP3 PE=1 SV=1		0.06
TNIK_HUMAN	TRAF2 and NCK-interacting protein kinase OS=Homo sapiens OX=9606 GN=TNIK PE=1 SV=1	0.03
TOP2B_HUMAN	DNA topoisomerase 2-beta OS=Homo sapiens OX=9606 GN=TOP2B PE=1 SV=3	0.03
TPIS_HUMAN	Triosephosphate isomerase OS=Homo sapiens OX=9606 GN=TPI1 PE=1 SV=3	0.17	0.17
TR10D_HUMAN	Tumor necrosis factor receptor superfamily member 10D OS=Homo sapiens OX=9606 GN=TNFRSF10D PE=1 SV=1		0.12
TRAP1_HUMAN	Heat shock protein 75 kDa, mitochondrial OS=Homo sapiens OX=9606 GN=TRAP1 PE=1 SV=3	0.06	0.06
TRFE_HUMAN	Serotransferrin OS=Homo sapiens OX=9606 GN=TF PE=1 SV=3	50.31	53.67
TRPM1_HUMAN	Transient receptor potential cation channel subfamily M member 1 OS=Homo sapiens OX=9606 GN=TRPM1 PE=1 SV=2	0.03
TSHR_HUMAN	Thyrotropin receptor OS=Homo sapiens OX=9606 GN=TSHR PE=1 SV=2	0.06	0.06
TSP1_HUMAN	Thrombospondin-1 OS=Homo sapiens OX=9606 GN=THBS1 PE=1 SV=2		0.26
TSP2_HUMAN	Thrombospondin-2 OS=Homo sapiens OX=9606 GN=THBS2 PE=1 SV=2		0.04
TULP4_HUMAN	Tubby-related protein 4 OS=Homo sapiens OX=9606 GN=TULP4 PE=1 SV=2		0.03
UB2V1_HUMAN	Ubiquitin-conjugating enzyme E2 variant 1 OS=Homo sapiens OX=9606 GN=UBE2V1 PE=1 SV=2	0.34
UBA1_HUMAN	Ubiquitin-like modifier-activating enzyme 1 OS=Homo sapiens OX=9606 GN=UBA1 PE=1 SV=3		0.04
UCHL1_HUMAN	Ubiquitin carboxyl-terminal hydrolase isozyme L1 OS=Homo sapiens OX=9606 GN=UCHL1 PE=1 SV=2	0.22
UPP1_HUMAN	Uridine phosphorylase 1 OS=Homo sapiens OX=9606 GN=UPP1 PE=1 SV=1	0.15	0.15
VAPA_HUMAN	Vesicle-associated membrane protein-associated protein A OS=Homo sapiens OX=9606 GN=VAPA PE=1 SV=3		0.19
VASN_HUMAN	Vasorin OS=Homo sapiens OX=9606 GN=VASN PE=1 SV=1		0.07
VDAC1_HUMAN	Voltage-dependent anion-selective channel protein 1 OS=Homo sapiens OX=9606 GN=VDAC1 PE=1 SV=2	0.17
VGFR3_HUMAN	Vascular endothelial growth factor receptor 3 OS=Homo sapiens OX=9606 GN=FLT4 PE=1 SV=3		0.03
VKGC_HUMAN	Vitamin K-dependent gamma-carboxylase OS=Homo sapiens OX=9606 GN=GGCX PE=1 SV=2		0.06
VKIND_HUMAN	Protein very KIND OS=Homo sapiens OX=9606 GN=KNDC1 PE=2 SV=2	0.03
WASF2_HUMAN	Wiskott-Aldrich syndrome protein family member 2 OS=Homo sapiens OX=9606 GN=WASF2 PE=1 SV=3	0.09
WDR37_HUMAN	WD repeat-containing protein 37 OS=Homo sapiens OX=9606 GN=WDR37 PE=1 SV=2		0.09
WNT2_HUMAN	Protein Wnt-2 OS=Homo sapiens OX=9606 GN=WNT2 PE=2 SV=1		0.13
WNT7A_HUMAN	Protein Wnt-7a OS=Homo sapiens OX=9606 GN=WNT7A PE=1 SV=2	0.13	0.13
XPP3_HUMAN	Probable Xaa-Pro aminopeptidase 3 OS=Homo sapiens OX=9606 GN=XPNPEP3 PE=1 SV=1	0.09	0.09
YM006_HUMAN	Putative uncharacterized protein LOC645739 OS=Homo sapiens OX=9606 PE=5 SV=1		0.71
ZC12B_HUMAN	Probable ribonuclease ZC3H12B OS=Homo sapiens OX=9606 GN=ZC3H12B PE=2 SV=3		0.05
ZC3HD_HUMAN	Zinc finger CCCH domain-containing protein 13 OS=Homo sapiens OX=9606 GN=ZC3H13 PE=1 SV=1	0.03	0.03
ZFHX3_HUMAN	Zinc finger homeobox protein 3 OS=Homo sapiens OX=9606 GN=ZFHX3 PE=1 SV=2	0.01
ZKSC2_HUMAN	Zinc finger protein with KRAB and SCAN domains 2 OS=Homo sapiens OX=9606 GN=ZKSCAN2 PE=1 SV=2	0.05
ZN439_HUMAN	Zinc finger protein 439 OS=Homo sapiens OX=9606 GN=ZNF439 PE=1 SV=1	0.09
ZN446_HUMAN	Zinc finger protein 446 OS=Homo sapiens OX=9606 GN=ZNF446 PE=1 SV=1	0.10	0.10
ZN469_HUMAN	Zinc finger protein 469 OS=Homo sapiens OX=9606 GN=ZNF469 PE=2 SV=3	0.01
ZN500_HUMAN	Zinc finger protein 500 OS=Homo sapiens OX=9606 GN=ZNF500 PE=2 SV=2	0.10
ZN644_HUMAN	Zinc finger protein 644 OS=Homo sapiens OX=9606 GN=ZNF644 PE=1 SV=2		0.03
ZN653_HUMAN	Zinc finger protein 653 OS=Homo sapiens OX=9606 GN=ZNF653 PE=1 SV=1	0.08
ZN862_HUMAN	Zinc finger protein 862 OS=Homo sapiens OX=9606 GN=ZNF862 PE=2 SV=2	0.04
ZNF7_HUMAN	Zinc finger protein 7 OS=Homo sapiens OX=9606 GN=ZNF7 PE=1 SV=1	0.06
ZNT9_HUMAN	Zinc transporter 9 OS=Homo sapiens OX=9606 GN=SLC30A9 PE=1 SV=1		0.08
ZPI_HUMAN	Protein Z-dependent protease inhibitor OS=Homo sapiens OX=9606 GN=SERPINA10 PE=1 SV=1	0.10	0.10
ZSWM4_HUMAN	Zinc finger SWIM domain-containing protein 4 OS=Homo sapiens OX=9606 GN=ZSWIM4 PE=2 SV=3	0.05
ZSWM5_HUMAN	Zinc finger SWIM domain-containing protein 5 OS=Homo sapiens OX=9606 GN=ZSWIM5 PE=2 SV=2	0.04
ZSWM9_HUMAN	Uncharacterized protein ZSWIM9 OS=Homo sapiens OX=9606 GN=ZSWIM9 PE=1 SV=2	0.07
