## Supplementary Table 8 for "A Comprehensive Roadmap of Human Placental Development *in vitro*"

### Sheet: Reagents
hPSC culture	Source	Identifier	Final Concentration
Vitronectin (VTN-N) Recombinant Human Protein, Truncated	Thermo Fisher Scientific	A14700	0.5 µg/cm2
Essential 8™ Medium	Thermo Fisher Scientific	A1517001
UltraPure™ 0.5M EDTA, pH 8.0	Thermo Fisher Scientific	15575020	0.5 mM
General cell culture dissociation and freezing	Source	Identifier	Final Concentration
StemPro™ Accutase™ Cell Dissociation Reagent	Thermo Fisher Scientific	A1110501
CryoStor® CS10	Stemcell Technologies	07930
DPBS, no calcium, no magnesium	Thermo Fisher Scientific	14190144
TE1 medium	Source	Identifier	Final Concentration
Essential 6	Thermo Fisher Scientific	A1516401
A83-01	Tocris / R&D	2939	2
CHIR99021 trihydrochloride	Tocris / R&D	4953	0.6
CH5183284	SelleckChem	S7665	500
Recombinant Human BMP-4 Protein	R&D	314-BP-050	50
Recombinant Human BMP-10 Protein	R&D	2926-BP-025	50
TE2 medium	Source	Identifier	Final Concentration
Essential 6	Thermo Fisher Scientific	A1516401
A83-01	Tocris / R&D	2939	2
CHIR99021 trihydrochloride	Tocris / R&D	4953	1.5
TE3 medium	Source	Identifier	Final Concentration
Essential 6	Thermo Fisher Scientific	A1516401
A83-01	Tocris / R&D	2939	2
CHIR99021 trihydrochloride	Tocris / R&D	4953	1.5
CHIR98014	Selleck Chem	S2745	400
Prostaglandin E2	Tocris / R&D	2296	2.5
Chroman 1	MedChem	HY-15392	25
Recombinant Human EGF Protein, CF	R&D	236-EG-200	100
Recombinant Human HGF (NS0-expressed) Protein	R&D	294-HGN-100	50
Recombinant Human R-Spondin 1 Protein	R&D	4645-RS-100	80
Recombinant Human R-Spondin 3 Protein	R&D	3500-RS-025	50
JEG-3 cells and medium	Source	Identifier	Final Concentration
JEG-3 choriocarcinoma cell line	ATCC	HTB-36
Eagle's Minimum Essential Medium (EMEM) (ATCC® 30-2003™)	ATCC	30-2003
Fetal Bovine Serum (FBS)	ATCC	30-2020	10%
BeWo cells and medium	Source	Identifier	Final Concentration
BeWo choriocarcinoma cell line	ATCC	CCL-98
F-12K Medium (Kaighn's Modification of Ham's F-12 Medium)	ATCC	30-2004
Fetal Bovine Serum (FBS)	ATCC	30-2020	10%
Human dermal fibroblast cells and medium	Source	Identifier	Final Concentration
Primary Dermal Fibroblast; Normal, Human, Adult	ATCC	PCS-201-012
Fibroblast Basal Medium	ATCC	PCS-201-030
Fibroblast Growth Kit-Low serum	ATCC	PCS-201-041	1 ×
hPSC endoderm differentation	Source	Identifier	Final Concentration
STEMdiff™ Definitive Endoderm Kit (TeSR™-E8™ Optimized)	Stemcell Technologies	05115
Chroman 1	MedChemExpress	HY-15392	50 nM
UltraPure™ 0.5M EDTA, pH 8.0	Thermo Fisher Scientific	15575020	0.5 mM
DMEM/F-12, GlutaMAX™ supplement	Thermo Fisher Scientific	10565018
hPSC mesoderm differentation	Source	Identifier	Final Concentration
STEMdiff™ Mesoderm Induction Medium	Stemcell Technologies	05221
hPSC ectoderm differentation	Source	Identifier	Final Concentration
Essential 6	Thermo-Fisher	A1516401
LDN 193189 dihydrochloride	Tocris / R&D	6053	100 nM
A8301	Tocris / R&D	2939	2 µM
qRT-PCR reagents	Source	Identifier	Final Concentration
High-Capacity RNA-to-cDNA™ Kit	Thermo-Fisher	4388950
25 mL PrimeTime® Gene Expression Master Mix	Integrated DNA Technologies	1055771
ZIKV cells and reagents	Source	Identifier	Final Concentration
Zika virus, strain: MR 766 (Original)	ATCC	VR-84
VERO 76	ATCC	CRL-1587
Dulbecco's Modified Eagle's Medium (DMEM)	ATCC	30-2002
Fetal Bovine Serum (FBS)	ATCC	30-2020	4%
24 Well Glass Bottom Plate with high performance #1.5 cover glass	Cellvis	P24-1.5H-N
Western blot	Source	Identifier	Final Concentration
RIPA Lysis and Extraction Buffer	Thermo Fisher Scientific	89901
cOmplete™, Mini Protease Inhibitor Cocktail	Roche	04-693-124-001
Pierce™ BCA Protein Assay Kit	Thermo Fisher Scientific	23225
12-230 kDa Separation Module, 2 x 25 capillary cartridges	ProteinSimple	SM-W003
Anti-Rabbit Detection Module	ProteinSimple	DM-001
Anti-Mouse Detection Module	ProteinSimple	DM-002
RNA and miRNA isolation	Source	Identifier	Final Concentration
RNeasy Plus Mini Kit (250)	Qiagen	74136
QIAzol Lysis Reagent	Qiagen	79306
RNA and DNA integrity analysis	Source	Identifier	Final Concentration
RNA ScreenTape	Agilent Technologies	5067-5576
RNA ScreenTape Sample Buffer	Agilent Technologies	5067-5577
RNA ScreenTape Ladder	Agilent Technologies	5067-5578
D1000 ScreenTape	Agilent Technologies	5067-5582
D1000 Reagents (ladder and sample buffer)	Agilent Technologies	5067-5583
D5000 ScreenTape	Agilent Technologies	5067-5588
D5000 Reagents (ladder and sample buffer)	Agilent Technologies	5067-5589
Bulk sequencing	Source	Identifier	Final Concentration
KAPA mRNA HyperPrep Kit	Roche Life Science	KK8581
KAPA Unique Dual-Indexed Adapter Kit, (15 µM)	Roche Life Science	KK8727
KAPA Adapter Dilution Buffer (25 mL)	Roche Life Science	KK8721
KAPA Library Quantification Kit - Complete kit (Universal)	Roche Life Science	KK4824
NovaSeq 6000 S4 Reagent Kit (300 cycles)	Illumina	20012866
10 mM Tris-HCl pH 8.5	Teknova	T1062
Single-cell sequencing	Source	Identifier	Final Concentration
Chromium™ Single Cell 3' Library & Gel Bead Kit v2, 16 rxns	10X Genomics	120237
Chromium™ Single Cell A Chip Kit, 48 rxns	10X Genomics	120236
Chromium™ i7 Multiplex Kit, 96 rxns	10X Genomics	120262
Chromium™ Single Cell 3' GEM, Library & Gel Bead Kit v3, 16 rxns	10X Genomics	1000075
Chromium™ Chip B Single Cell Kit, 48 rxns	10X Genomics	1000073
pluriStrainer® 20 µm (Cell Strainer)	pluriSelect	43-50020-03
Immunofluorescence	Source	Identifier	Final Concentration
Triton™ X-100 Surfact-Amps™ Detergent Solution	Thermo-Fisher	85111	0.2%
24 Well Glass Bottom Plate with high performance #1.5 cover glass	Cellvis	P24-1.5H-N
Bovine Serum Albumin, lyophilized powder, BioReagent, suitable for cell culture	Millipore-Sigma	A9418-100G
Pierce™ 16% Formaldehyde (w/v), Methanol-free	Thermo Fisher Scientific	28908
Methanol, anhydrous, 99.8%	Millipore-Sigma	322415-100ML
Normal Donkey Serum	Jackson ImmunoResearch	017-000-121
Hoechst 33342 Solution (20 mM)	Thermo Fisher Scientific	62249	2 µM
Calcein AM - LIVE/DEAD™ Viability/Cytotoxicity Kit, for mammalian cells	Thermo Fisher Scientific	L3224	2 µM
Propidium iodide 1 mg/ml	Alfa Aesar	J66584-AB	1 µg/ml
Time-lapse phase-contrast imaging	Source	Identifier	Final Concentration
96-well ImageLock plates	Sartorius	4379
Periodic Acid-Schiff staining	Source	Identifier	Final Concentration
Periodic Acid-Schiff (PAS) Kit	Millipore-Sigma	395B
Ethyl alcohol, Pure, 200 proof, for molecular biology	Millipore-Sigma	E7023
CEPT cocktail omponents	Source	Identifier	Final Concentration
Chroman 1	MedChem Express	HY-15392	50 nM
Emricasan	SelleckChem	S7775	5 µM
Polyamine Supplement (1000×)	Millipore-Sigma	P8483-5ML	1 ×
trans-ISRIB	Tocris / R&D	5284	0.7 µM

### Sheet: Antibodies
Antibodies used in imaging	Source	Identifier	Dilution
Purified Mouse anti-Oct3/4 (Human Isoform A)	BD Biosciences	561555	1:200
Purified Mouse anti-Human Nanog	BD Biosciences	560482	1:200
Cytokeratin 18 Antibody	Santa Cruz	sc-6259	1:40
AP-2α Antibody (TFAP2A)	Santa Cruz	sc-25343	1:80
Anti-CGA Antibody	Atlas Antibodies	HPA029698	1:200
Purified anti-human Cytokeratin 7 Antibody	BioLegend	601602	1:500
Anti-TEAD3 Antibody	Atlas Antibodies	HPA028906	1:40
Anti-DAB2 Antibody	Atlas Antibodies	HPA028888	1:80
Purified Mouse Anti-Human CD324 (E-Cadherin)	BD Biosciences	562869	1:200
CDX2 (D11D10) Rabbit mAb	Cell Signaling Technology	12306S	1:50
ZO-1 Monoclonal Antibody (ZO1-1A12)	Thermo-Fisher	33-9100	1:200
ELF5 Polyclonal Antibody	Thermo-Fisher	720380	1:200
AP-2γ Antibody (6E4/4) (TFAP2C)	Santa Cruz	sc-12762	1:80
p63 Antibody (D-9)	Santa Cruz	sc-25268	1:80
Brachyury Antibody	Novus/R&D	NBP1-87598	1:20
Purified Mouse anti-GATA3	BD Biosciences	558686	1:200
Anti-Human IGFBP-3	BD Biosciences	611504	1:200
Monoclonal Anti-YAP1 antibody produced in mouse	Millipore-Sigma	WH0010413M1-100UG	1:200
Anti-Ki67 antibody (ab15580)	Abcam	ab15580	1:250
Zika virus Envelope protein antibody	GeneTex	GTX133314	1:200
HLA-G (E8N9C) XP® Rabbit mAb	Cell Signaling Tech	79769S	1:100
Anti-HLA-G Antibody, clone 4H84	Millipore-Sigma	MABF2169-25UG	1:100
MMP-2 (D4M2N) Rabbit mAb #40994	Cell Signaling Tech	40994S	1:200
Anti-MFAP5 Antibody	Atlas Antibodies	HPA010553	1:100
Anti-SIGLEC6 antibody produced in rabbit	Millipore-Sigma	HPA009084-100UL	1:40
Antibodies used in Western blot	Source	Identifier	Dilution
GAPDH	Santa Cruz	sc-365062	1:10000
ELF5 Polyclonal Antibody	Thermo-Fisher	720380	1:50
p63 Antibody (D-9)	Santa Cruz	sc-25268	1:50
AP-2γ Antibody (6E4/4) (TFAP2C)	Santa Cruz	sc-12762	1:50
HLA-G (E8N9C) XP® Rabbit mAb	Cell Signaling Tech	79769S	1:50
MMP-2 (D4M2N) Rabbit mAb #40994	Cell Signaling Tech	40994S	1:50
Anti-MFAP5 Antibody	Atlas Antibodies	HPA010553	1:50

### Sheet: qRT-PCR Probes
description	Assay ID	Gene Query	NCBI Gene Symbol	Species	Ref Seq #	Transcripts Hit	Detects All Variants	Exon Location	Assay Configuration
PrimeTime Std® qPCR Assay, ELF5, Homo_sapiens	Hs.PT.58.133268.g	ELF5	ELF5	Homo_sapiens	NM_001243080	NM_198381,NM_001422,NM_001243081,NM_001243080	Yes	7 - 8	Std, FAM/ZEN/IBFQ, P:P 2
PrimeTime Std® qPCR Assay, GATA3, Homo_sapiens	Hs.PT.58.19431110	GATA3	GATA3	Homo_sapiens	NM_001002295	NM_002051,NM_001002295	Yes	5 - 6	Std, FAM/ZEN/IBFQ, P:P 2
PrimeTime Std® qPCR Assay, HLA-B, Homo_sapiens	Hs.PT.58.38856671.g	HLA-B	HLA-B		NM_005514	NM_005514	Yes	8 - 8	Std, FAM/ZEN/IBFQ, P:P 2
PrimeTime Std® qPCR Assay, TFAP2C, Homo_sapiens	Hs.PT.58.40121112	TFAP2C	TFAP2C		NM_003222	NM_003222	Yes	6 - 7	Std, FAM/ZEN/IBFQ, P:P 2
PrimeTime Std® qPCR Assay, TP63, Homo_sapiens	Hs.PT.58.2966111	TP63	TP63		NM_003722	NM_003722,NM_001114982,NM_001114981,NM_001114980,NM_001114979,NM_001114978	Yes	10 - 11	Std, FAM/ZEN/IBFQ, P:P 2
PrimeTime Std® qPCR Assay, GAPDH, Homo_sapiens	Hs.PT.39a.22214836	GAPDH	GAPDH	Homo_sapiens	NM_002046	NM_002046	Yes	2 - 3	Std, FAM/ZEN/IBFQ, P:P 2
