## Supplementary Table 9 for "A Comprehensive Roadmap of Human Placental Development *in vitro*"

### Sheet: Sheet1
Figure 2 scRNA-seq
Sample	Index	Number of RT cycles	Number of cells targeted	Number of cells recovered
H9 ESC D0	SI-GA-F10	10	5000	3831
H9-TE D3	SI-GA-G10	10	5000	3160
H9-TE D6	SI-GA-H10	12	5000	2239
H9-TE D9	SI-GA-A11	12	5000	1837
Figure 3 scRNA-seq
Sample	Index	Number of RT cycles	Number of cells targeted	Number of cells recovered
H9-TSC r1	SI-GA-C1	8	5000	2644
H9-TSC r2	SI-GA-D1	8	5000	3246
